# Gut microbiota bacterial strain richness is species specific and limits therapeutic engraftment

**DOI:** 10.1101/2022.11.01.514782

**Authors:** Alice Chen-Liaw, Varun Aggarwala, Ilaria Mogno, Craig Haifer, Zhihua Li, Joseph Eggers, Drew Helmus, Amy Hart, Jan Wehkamp, Esi SN Lamousé-Smith, Robert L. Kerby, Federico E. Rey, Jean Frédéric Colombel, Michael A Kamm, Thomas J. Borody, Ari Grinspan, Sudarshan Paramsothy, Nadeem O. Kaakoush, Marla C. Dubinsky, Jeremiah J. Faith

**Author notes:** Corresponding author. (J.J.F.).

## Abstract

Despite the fundamental role of strain variation in gut microbiota function, the number of unique strains of a species that can stably colonize the human gut is still unknown. In this work, we determine the strain richness of common gut species using thousands of sequenced bacterial isolates and metagenomes. We find that strain richness varies across species, is transferable by fecal microbiota transplantation, and is low in the gut compared to other environments. Therapeutic administration of supraphysiologic numbers of strains per species only temporarily increases recipient strain richness, which subsequently converges back to the population average. These results suggest that properties of the gut ecosystem govern the number of strains of each species colonizing the gut and provide a theoretical framework for strain engraftment and replacement in fecal microbiota transplantation and defined live biotherapeutic products.
