## Supplementary material for "Gut microbiota bacterial strain richness is species specific and limits therapeutic engraftment": Table 1

### Sheet: Sheet 1
Species	SRj
Alistipes finegoldii	1
Alistipes onderdonkii	1.33333
Alistipes shahii	1
Bacteroides caccae	1
Bacteroides cellulosilyticus	1.05882
Bacteroides dorei	1.1
Bacteroides eggerthii	1.2
Bacteroides faecis	1
Bacteroides finegoldii	1
Bacteroides fragilis	1
Bacteroides intestinalis	1
Bacteroides massiliensis	1
Bacteroides ovatus	1.525
Bacteroides stercoris	1.28571
Bacteroides thetaiotaomicron	1.30769
Bacteroides uniformis	1.31579
Bacteroides vulgatus	1.77143
Bacteroides xylanisolvens	1.2
Barnesiella intestinihominis	1
Bifidobacterium adolescentis	1.33333
Bifidobacterium animalis	1
Bifidobacterium bifidum	1.1
Bifidobacterium breve	1
Bifidobacterium catenulatum	1.25
Bifidobacterium longum	1.46667
Bifidobacterium pseudocatenulatum	1.46154
Blautia wexlerae	2.125
Citrobacter farmeri	1
Clostridium butyricum	1.2
Clostridium clostridioforme	1.33333
Clostridium paraputrificum	1.45455
Clostridium perfringens	1.57143
Clostridium symbiosum	1.125
Clostridium tertium	1.16667
Collinsella aerofaciens	1.19355
Coprococcus comes	1.75
Eggerthella lenta	1.72727
Enterococcus avium	1
Enterococcus casseliflavus	1.5
Enterococcus durans	1.25
Enterococcus faecalis	1.75
Enterococcus faecium	2.06667
Enterococcus mundtii	1.33333
Erysipelatoclostridium ramosum	1.33333
Escherichia coli	1.64865
Eubacterium rectale	1
Eubacterium siraeum	1
Faecalicoccus pleomorphus	1
Faecalitalea cylindroides	1
Flavonifractor plautii	1.28571
Intestinimonas butyriciproducens	1.33333
Klebsiella pneumoniae	1.5
Lactobacillus paracasei	1.25
Lactobacillus plantarum	1.75
Lactobacillus rhamnosus	1.66667
Lactobacillus ruminis	1
Lactococcus garvieae	1.25
Odoribacter splanchnicus	1
Parabacteroides distasonis	1.07407
Parabacteroides merdae	1
Pediococcus acidilactici	1
Peptostreptococcus anaerobius	1
Romboutsia 1001216sp1	1
Ruminococcus 1001136sp1	1.66667
Ruminococcus bicirculans	1
Ruminococcus gnavus	1.11111
Streptococcus agalactiae	1
Streptococcus anginosus	1
Streptococcus australis	1
Streptococcus mutans	1.5
Streptococcus parasanguinis	1.6
Streptococcus salivarius	1.88889
Turicibacter sanguinis	2.66667
